# Multi-omics data analysis implicating epigenetic inheritance in evolution and disease

**DOI:** 10.1101/770099

**Authors:** Abhay Sharma

## Abstract

Recent evidence surprisingly suggests existence of germline mediated epigenetic inheritance in diverse species including mammals. The evolutionary and health implications as well as the mechanistic plausibility of epigenetic inheritance are subjects of immense current interest and controversy, with integrative analysis expected to provide valuable insights. Here, an unbiased gene set enrichment analysis of existing multi-omics data is presented that readily supports a role of sperm DNA methylome in evolution and disease, as also in developmental mechanisms. In mice, differentially methylated sperm genes in cold induced inheritance specifically overrepresent genes associated with cold adaptation. Similarly, in humans, differentially methylated sperm genes associate with disease and adaptation in general, with specific disease association supported by prior evidence. Further, the sperm genes, like disease and adaptation genes, overrepresent genes known to exhibit higher mutability, loss-of-function intolerance, and haploinsufficiency. Finally, both mouse and human sperm genes show enrichment for genes that retain sperm methylation during development and are developmentally expressed. Together, the present analysis provides one-stop evidence to suggest that sperm DNA methylome acts as a melting pot of gene-environment interaction, inheritance, evolution, and health and disease.
