## Supplementary Table 3 for "Multi-omics data analysis implicating epigenetic inheritance in evolution and disease"

### Sheet: Key
Supplementary Table 3. Overlapping genes related to Fig. 3
Gene list sources as mentioned in Supplementary Table 2

### Sheet: Fig. 3a overlap
Fig. 3a
Local	Local-l	Local	Local-l	Local	Local-l	Local	Local-l	Local	Local-l	Local	Local-l	Local	Local-l	Local	Local-l	Local	Local-l
M1	M1	M2	M2	M3	M3	M4	M4	M5	M5	M6	M6	M7	M7	M8	M8	M9	M9
ABCC11	ACACB	APBA2	AFAP1L1	ADRA1D	ABCD4	ARSB	ABHD2	ANXA7	ADAT1	ALG10B	ALG10	C1QL2	B3GALNT1	ARGFX	AIG1	ARL5B	BANF2
ABCC3	ADAMTS9	ARHGEF7	ANO2	BLK	ADAM30	C8B	ACCS	CPNE8	ADRA1B	ANXA4	ANXA2	CD86	BDNF	AVEN	ALOX5AP	C14orf180	C10orf82
ADCY5	ADCY8	ASAP1	ASB2	CACNB2	CACNB2	CASC1	ACTRT2	CYTH3	AK8	CD46	ASPRV1	DIO2	CBLN4	C1orf216	ARGFX	CSDC2	C14orf177
ADCY8	ANK2	BRIP1	BEGAIN	CBS	CAPN7	CCDC138	AMIGO2	DBX1	BHLHE40	CSNK1G1	C12orf43	DTWD2	CCDC68	CCDC134	ATG10	CST7	C6orf223
AFF3	ARAP3	CCDC146	BRIP1	CD6	CBS	CCDC14	BCL3	ENTPD1	C1QTNF8	DKK3	CCND2	DUT	CLEC1A	CCNI2	C6orf58	DAD1	CCL25
ARHGAP5	ASXL1	CEP128	CAPRIN2	CHST8	CORO2B	CD5	BMP4	EXD2	DEPDC1B	EMX2	CH25H	FAM167A	CLIC6	CD247	CAMKMT	EBAG9	CNRIP1
ARID1B	ATP2A2	COG7	CDH13	CNKSR3	DTX3L	CDK19	C3orf67	FBXO3	FOSL2	FAM110A	CPA6	FAM220A	DPPA4	CENPM	CD8B	EFCAB2	FGF20
CACNA1G	BCL11B	CTNNA2	CEP128	COPB2	EFR3A	CR1L	C9	GABRP	FOXL2	FBXO15	DNAH12	FAM49A	ETV7	COLEC10	CFHR2	EIF4E3	FHIT
CAMTA1	CHD2	DCAF5	CHST5	DACH1	EXOC6	DAB1	CCDC130	GALNT13	IFT74	FGL2	DNAJB2	FAM49B	FAM220A	DNAJB7	CHODL	FAM20C	GML
CASR	CILP	DIAPH3	CNTN5	DNAJC11	FCRLB	EDAR	CCDC14	GMCL1	KPNA1	IPCEF1	FAM107B	GGH	GPR65	DPH5	CLEC7A	GCSH	HMGN3
CHD8	CNTNAP5	EPN3	CNTN6	EIF4B	FSTL5	ETV4	CHAD	IQCB1	KREMEN1	KCTD15	GMPR	HNRNPC	JAZF1	EAF2	CXXC4	GTF3C6	IFNE
CNTN2	COL24A1	ERCC4	DACT1	ENTPD6	GALNT7	GP2	COL23A1	IRAK3	MAPKAPK5	KLK4	GPR151	LHFPL2	KLK1	FAM204A	CYTL1	HMGA1	IFNK
CNTNAP2	CR1	INTS2	DAG1	EPN2	GDF10	HCLS1	CUEDC1	KCNK1	MCAT	LRRC30	HLF	LIF	NFATC2IP	FAM210A	FAM210A	IL4	IL7
CNTNAP5	CTBP2	IPO8	DNM3	EZH2	GPHN	ILDR1	DDX52	LMBRD1	PARVB	MTHFD2	ING3	MEOX1	NME3	GCA	FASLG	KRTAP11-1	KRTAP19-8
CRB2	DENND3	ITGB6	DPYD	FBXO40	GRK5	KCNS3	FTCD	LRMP	PTBP2	NFIB	L1TD1	MFAP3	ODF1	HORMAD2	IL31	KRTAP19-8	LBH
CYFIP1	DGKQ	KCND2	DZIP3	FIGN	HAS3	KRT18	HEXA	RAB11FIP2	RBFOX2	NIPA2	LAT	NPY1R	PMVK	KCNIP1	ISX	MAL2	LEPROT
DENND3	DIP2B	KIAA0319L	ENAM	FOXP1	HSD17B4	MARCO	HNF1B	RSAD1	SERPINA4	NSUN6	LRRC30	NUBPL	RAD51	MBL2	KCNIP1	MZT1	LIN52
DLGAP3	DOCK1	LONP2	EPHA6	GALNT10	HSP90B1	MCHR1	IFT81	SLC16A7	SERPINE1	NUDT12	METTL4	OPRM1	RASSF6	MMD	KLK14	NKAIN3	LSM4
DOCK2	EP300	LRRN2	FOXK2	GEN1	INTS9	METTL3	KBTBD2	SLC24A5	SLC16A7	OTOL1	MLEC	OSM	RELL2	MSGN1	LRRC58	NREP	MAFA
FAM135B	ERN1	LRRTM1	INTS2	KIF3A	IRF8	MPP7	KBTBD8	SNTB2	THRB	PMEPA1	MRGPRE	POLR3H	RND3	MSRA	MORN5	PAWR	PXT1
FBN1	GNAS	MYCBPAP	ITGA4	MDGA2	IRX6	NETO1	KCNJ3	STK35	TYR	PMM1	MTHFD2	PPIB	RPL6	NACA2	MXD1	PDF	RBP2
GOLGB1	HERC1	NGEF	LONP2	NTN1	KRT1	NOX3	KRT10	STK38	YAP1	PNLIPRP3	NOV	PRKACB	SLA2	NIP7	MYLPF	PIP	RIPPLY2
IFT140	IRS2	NPAS2	MAN2A1	PDE9A	KRT2	PRDM11	LMX1B	VPS4A	ZNF365	RBMS1	NUDT12	SCAMP1	WBP1	PSMB2	NAA60	RBP1	TAC4
KCNH7	ITGA9	OLFML2A	MATN2	PEPD	LPCAT1	SFPQ	MICALCL	XK		ST13	PCMTD2	SEC22A		RAB2B	NACA2	RBP2	TMEM69
KIF26B	KIAA0232	PLA2G4D	PCSK1	PLA2G4A	LRCH1	SGK1	MYOC	YTHDF3		TFAP2E	PPIL4	SGCD		RPL10L	OR56B4	RBX1	TUSC1
MEI1	MAPK8IP3	PLA2G4F	PHKB	POU2F1	LRIF1	SLC2A12	ODC1			TFB1M	RHOB	SLC25A17		RSPO3	ORM1	TMBIM4
MICAL2	MICAL2	PPP1R12A	PIK3CB	PTX4	MTMR7	SLC52A3	PAX9			THNSL2	SERGEF	SOWAHA		SNRNP27	PRR16	TMEM100
MYLK	MTMR3	PTK2	PLD1	RANGAP1	NAA35	TERF2	PDIA5			WDR38	ST13	SYNDIG1		SRSF3	RPRM	TUSC1
MYO5A	MUC4	RABGAP1	PRKD1	SCNN1G	OIT3	TOX4	PIAS2			ZBTB26	STX4	TAAR6		STX8	SLA
MYO5C	MYO18B	RAD51AP2	SMC6	SLC15A2	ONECUT2	XPNPEP3	PPP2R2B				TMEM204	TAS2R39		TEX29	SULT1C2
NAV2	MYO3B	RANBP17	SRBD1	SLC35F3	PABPC1		PPP3CA				TMPRSS11B	TSPAN11		TMED6	TMED6
NFASC	PFKP	REV1	TGM3	STRBP	PDE1C		PRDM11				WDSUB1	U2AF1		VSNL1	YWHAZ
PDZD8	PIK3R4	SALL2	TGM6	SYBU	POU2F1		SLC22A3				ZNF277	UBE2J2		ZDHHC21
PRDM2	PLXNA4	SCNN1B	TMF1	TH	PTPN12		SPATS2					ZNF474
PTPRM	POLQ	SEMA6D	TRIM42	TMTC1	PTX4		THOC1
PYGB	PRG4	SH3RF3	VASN	TSGA10	SEC23A		UBQLN1
RYR3	RELN	SLC8A3	ZBTB7A	WSCD1	SEMA3A		ZNF622
SASH1	SEMA5A	SMC6			SIGLEC12		ZNF791
SLC4A5	SPAG17	SNCAIP			SLC28A3
SREBF2	TANC1	SPATA20			SLC37A1
TBC1D1	TNKS	TTLL7			TBC1D10A
TELO2	TNR	TUBGCP5			TLR4
TIAM2	TNRC6B	USP47
TNKS	TOP2B	VPS39
TRPM8	TPO
UMODL1	UBN1
USP42	VCAN
ZC3H7B	ZFHX3
ZFAT
ZMYM4

### Sheet: Fig. 3b overlap
Fig. 3b
Local	Local-l	Local	Local-l	Local	Local-l	Local	Local-l	Local	Local-l	Local	Local-l	Local	Local-l	Local	Local-l	Local	Local-l
L1	L1	L2	L2	L3	L3	L4	L4	L5	L5	L6	L6	L7	L7	L8	L8	L9	L9
ADCY5	ANK2	ARHGEF7	ABHD2	ARL5B	AMIGO2	ASCL2	ADRA1B	APBA2	ACTRT2	ADCY8	ADAM30	ALG10B	ACCS	ANXA7	ABCD4	ABCC11	ACACB
AFF3	ATP2A2	CD86	ALOX5AP	CAAP1	CD8B	C1QL2	ASPRV1	C14orf180	ANXA2	ARSB	ADCY8	ANXA4	AIG1	ARGFX	ADAMTS9	ABCC3	ADAT1
AGO1	CACNA1A	DAB1	ARAP3	CD247	CORO2B	C1orf216	B3GALNT1	CPNE8	BANF2	CACNB2	ALG10	CCNI2	APOL4	AVEN	AFAP1L1	BRIP1	ANO2
AGO3	CHD2	EMX2	BCL11B	EBAG9	CTBP2	CASR	CBLN4	CSDC2	C6orf223	CBS	ATG10	CD46	ASB2	BLK	AK8	C8B	ASXL1
AGO4	DIP2B	FAM49A	BCL3	ENTPD1	FASLG	CENPM	CCL25	DENND3	CAPRIN2	CCDC134	C10orf82	CD5	C3orf67	CCDC138	APMAP	CASC1	BRIP1
ARHGAP5	EP300	FBXO3	BDNF	FAM110A	FGF20	CNKSR3	CDH13	FAM204A	CCDC130	CD6	C14orf177	CNTNAP2	CLIC6	CCDC14	ARGFX	CCDC146	C1QTNF8
ARID1B	GNAS	GALNT13	BEGAIN	FAM20C	GML	CNTN2	CH25H	FAM210A	CHAD	CHST8	CACNB2	CRB2	COL26A1	COG7	C12orf43	CEP128	C6orf58
ASAP1	GPHN	IPO8	BHLHE40	FIGN	GPR65	CNTNAP5	CNRIP1	FBXO15	DENND3	DPH5	CBS	DKK3	CUEDC1	CST7	C2CD5	CR1L	C9
CACNA1G	HERC1	KCND2	BMP4	GGH	LSM4	COLEC10	CNTNAP5	GALNT16	DNM3	EAF2	CHODL	DTWD2	DEPDC1B	EXD2	CAPN7	CSNK2A3	CAMKMT
CAMTA1	HNF1B	KCNH7	CCND2	HMGA1	MLEC	CYTH3	DOCK1	GALNT18	EFR3A	EIF4E3	CHST5	EDAR	DNAH12	FBXO40	CCDC14	DIAPH3	CEP128
CDK19	HSP90B1	LRRTM1	DACT1	IPCEF1	MYLPF	DAD1	EMC8	GCSH	EXOC6	ETV4	CNTN5	EFCAB2	DTX3L	GABRP	CCDC68	DNAJB7	CFHR2
CHD8	ING3	NETO1	DAG1	KCNK1	ODF1	DBX1	GDF10	GTF3C6	FAM210A	KRTAP11-1	CYTL1	ENTPD6	FAM107B	GMCL1	CLEC7A	EPN3	CILP
COPB2	INTS2	NGEF	EPHA6	KRT18	PIK3R4	DESI1	HAS3	KCNIP1	GALNT18	KRTAP19-8	DGKQ	FAM167A	FAM220A	GOLGB1	CR1	ERCC4	CLEC1A
CSNK1G1	KBTBD2	POU2F1	ERN1	LIF	PRG4	DIO2	HMGN3	KCNS3	ITGA4	MBL2	DPPA4	FAM220A	GALNT7	ILDR1	DNAJB2	GEN1	CNTN6
CTNNA2	KCNJ3	PRDM11	FOSL2	MAL2	PRR16	DUT	IL31	KLK4	KCNIP1	MCHR1	FHIT	GALNT10	HSD17B4	IQCB1	ENAM	GP2	COL23A1
CYFIP1	KIAA0232	PSMB2	FOXK2	MZT1	RBP2	EPN2	ITGA9	LHFPL2	KRT10	METTL3	FSTL5	GCA	ISX	LMBRD1	ETV7	GSAP	COL24A1
DACH1	KPNA1	RAB11FIP2	GRK5	NIP7	RPRM	FGL2	KREMEN1	LRMP	KRT2	MFAP3	GMPR	HCLS1	KLK1	LRRC30	FCRLB	IFT140	CPA6
DCAF5	MAPK8IP3	RBX1	HLF	NIPA2	SLA	IL4	LAT	MEOX1	LRRC58	MYCBPAP	KBTBD8	HORMAD2	L1TD1	MARCO	FTCD	IRAK3	DDX52
DLGAP3	MTMR3	SCAMP1	IL7	NPY1R	SMC6	KCTD15	LBH	MMD	MAN2A1	NUBPL	KRTAP19-8	OLFML2A	LRIF1	MEI1	GPR151	ITGB6	DPYD
DNAJC11	NAA35	SH3RF3	IRF8	NREP	SMIM14	KIAA0319L	LDLRAD4	NKAIN3	MAPKAPK5	PDE9A	MORN5	OPRM1	MCAT	MPP7	HEXA	LONP2	DZIP3
DOCK2	PABPC1	SLC35F3	JAZF1	PAWR	ST13	LDLRAD4	LEPROT	PDF	PCMTD2	PIP	NFATC2IP	PMM1	METTL4	MSRA	IFNE	MYO5C	GSAP
EIF4B	PIAS2	SRSF3	KRT1	PMEPA1	TNKS	LRRN2	MICAL2	PEPD	RIPPLY2	PLA2G4A	SEMA5A	RAB2B	MRGPRE	MYLK	IFT74	NOX3	IFNK
EZH2	PIK3CB	STK35	LIN52	PRKACB		MICAL2	MTHFD2	PPIB	SLC37A1	POLR3H	SLC16A7	RBP1	OR56B4	OTOL1	IFT81	NSUN6	KLK14
FAM135B	PLXNA4	STK38	LMX1B	RBP2		MSGN1	MXD1	RPL10L	TAC4	SASH1	ZNF791	SALL2	PDE1C	POU5F1B	INTS9	NUDT12	LONP2
FAM49B	PPP3CA	TERF2	LPCAT1	SEC22A		MTHFD2	NACA2	RSPO3	VASN	SCNN1B		SLC24A5	PMVK	PYGB	IRX6	PKD1L2	MATN2
FBN1	PTBP2	TOX4	LRCH1	SLC8A3		NACA2	NOV	SLC25A17		SGCD		SNCAIP	PPIL4	RSAD1	LRRC30	PLA2G4D	MICALCL
FOXP1	PTPN12	TSGA10	NAA60	SMC6		OSM	NPAP1	SLC2A12		SLC16A7		STX8	PRKD1	SLC4A5	MYOC	PLA2G4F	MTMR7
HNRNPC	RAD51	VPS4A	ODC1	ST13		RANGAP1	ORM1	SNRNP27		SLC52A3		TFB1M	PXT1	SPATA20	NME3	PNLIPRP3	MYO18B
INTS2	RBFOX2	XK	ONECUT2	SYNDIG1		SCNN1G	PAX9	SNTB2		SYBU		TMED6	SEC23A	TAS2R39	PDIA5	PTX4	MYO3B
KIF26B	RELN	YTHDF3	POU2F1	TMEM100		TAAR6	PCSK1	ZBTB26		TEX29		TSPAN11	SLC22A3	TBC1D1	SERPINA4	RAD51AP2	NUDT12
KIF3A	RPL6		PPP2R2B	TNKS		TIAM2	RFX8	ZDHHC21		TFAP2E		TUBGCP5	STX4	TELO2	TGM3	RANBP17	OIT3
MDGA2	SEMA3A		PRDM11	UBE2J2		TTLL7	RHOB			TH		WDR38	SULT1C2	THNSL2	TLR4	SLC15A2	PARVB
MYO5A	SPATS2		RELL2	VSNL1		TUSC1	SERPINE1			TMBIM4			TMED6	TMTC1	TMF1	SPDL1	PFKP
NAV2	TENM2		RND3				SLA2			VPS39			TMEM69	WSCD1	TPO	TRPM8	PHKB
NFASC	THRB		TBC1D10A				TANC1			ZFAT			WBP1	XPNPEP3	WDSUB1	UMODL1	PHYKPL
NFIB	TNR		THOC1				TUSC1						ZNF365	ZNF474			PLD1
NPAS2	TNRC6B		TMEM204				ZNF622										POLQ
PDZD8	TOP2B		YWHAZ														PTX4
PPP1R12A	UBN1																RASSF6
PRDM2	UBQLN1																SERGEF
PTK2	VCAN																SIGLEC12
PTPRM	YAP1																SLC28A3
RABGAP1	ZFHX3																SPAG17
RBMS1																	SPDL1
REV1																	SRBD1
RYR3																	TGM6
SEMA6D																	TMPRSS11B
SFPQ																	TRIM42
SGK1																	TYR
SREBF2																	ZNF277
STRBP
U2AF1
USP42
USP47
ZC3H7B
ZMYM4

### Sheet: Fig. 3c overlap
Fig. 3c
Local	Local-l	Local	Local-l	Local	Local-l	Local	Local-l	Local	Local-l	Local	Local-l	Local	Local-l	Local	Local-l	Local	Local-l
H1	H1	H2	H2	H3	H3	H4	H4	H5	H5	H6	H6	H7	H7	H8	H8	H9	H9
ARID1B	ATP2A2	ADCY5	ADCY8	AGO1	AIG1	AFF3	ACACB	ADRA1D	AFAP1L1	CASC1	ABCD4	ALG10B	BCL3	BRIP1	ABHD2	ABCC3	ACTRT2
CCDC134	CAPN7	ADCY8	ADGRB3	AGO3	B3GALNT1	ASAP1	ALOX5AP	CD247	ANXA2	CNTN2	ACCS	ARSB	BHLHE40	C1QL2	ADAM30	ANXA4	C6orf223
CENPM	DEPDC1B	ADGRB3	ADRA1B	AGO4	BCL11B	BLK	CACNB2	CST7	ASB2	CSDC2	ADAMTS9	C1orf216	BMP4	CASR	APMAP	ARHGAP42	CD8B
CHST8	DNM3	APBA2	ALG10	ANXA7	BEGAIN	CACNB2	CBS	DPH5	ASPRV1	DENND3	ADAT1	CCDC146	C11orf91	CD46	ATG10	AVEN	CLEC1A
COPB2	EMC8	ARHGAP5	AMIGO2	ARHGEF7	C2CD5	CBS	CNTN6	EAF2	ASXL1	DIO2	AK8	CFAP70	C12orf43	CD6	BRIP1	C1QTNF12	CNTNAP5
CSNK1G1	HMGN3	ARL5B	ANK2	ASCL2	CAMKMT	DAB1	DOCK1	EMX2	ATP5MC2	EDAR	ANO2	CNKSR3	CH25H	COLEC10	C10orf82	CD5	CR1
CYTH3	ING3	CACNA1G	CACNA1A	CAAP1	CAPRIN2	DIAPH3	EFR3A	EXD2	CDH13	EFCAB2	ARAP3	CRB2	CHAD	DKK3	CCDC68	CD86	DPPA4
DAD1	INTS2	CAMTA1	CBLN4	CCDC14	CCDC14	DNAJC11	GNAS	FBXO15	CILP	EPN2	CCDC130	ENTPD6	DTX3L	EPN3	CLEC7A	CNTNAP5	ERN1
DLGAP3	KBTBD2	CCDC138	CCND2	CDK19	CEP128	DOCK2	GPR65	FBXO40	EXOC6	FGL2	CHODL	ETV4	FOXL2	FAM167A	COL23A1	FAM110A	ETV7
DUT	LRRC58	CHD8	CHD2	CEP128	CORO2B	DTWD2	GRK5	GALNT13	FASLG	GCSH	CIAO3	GEN1	GALNT7	GP2	COL24A1	GABRP	MORN5
EBAG9	LSM4	CNTNAP2	CIAO2A	COG7	DZIP3	ERCC4	HSP90B1	GALNT18	FHIT	HCLS1	CNTN5	GGH	GATD3A	GSAP	EPHA6	GCA	PAX9
EZH2	MAPK8IP3	DESI1	CNRIP1	CPNE8	FAM210A	FOXP1	IRF8	GOLGB1	FOSL2	KIF26B	CUEDC1	KIAA0319L	IFT74	IL4	FAM107B	KCNH7	POLQ
FAM204A	MAPKAPK5	EIF4B	CTBP2	CTNNA2	GPHN	IFT140	ITGA9	GTF3C6	FOXK2	LDLRAD4	DACT1	LRMP	JCAD	ITGB6	FCRLB	KCNS3	RHOB
FAM49B	PCMTD2	ENTPD1	CXXC4	DCAF5	HERC1	IRAK3	KCNIP1	HNRNPC	FSTL5	MCHR1	DAG1	MDGA2	KRT1	KLK4	GSAP	MARCO	SLC16A7
FBN1	PIK3R4	FAM135B	DGKQ	EIF4E3	HEXA	KCNIP1	LPCAT1	ILDR1	GALNT18	NGEF	DENND3	MEI1	KRT2	LRRC30	HAS3	MYCBPAP	SLC28A3
FBXO3	PPIL4	FAM49A	DIP2B	FAM210A	IFT81	LHFPL2	MTMR3	IQCB1	GMPR	PAWR	DNAJB2	MYO5C	LDAH	MBL2	IRS2	NKAIN3	TAC4
HMGA1	PPP2R2B	GALNT10	EP300	FIGN	ITGA4	LMBRD1	OTUD1	KIAA1211L	HSD17B4	PDE9A	DPYD	NUDT12	LINS1	MEOX1	KCNJ3	NOX3	TGM3
INTS2	PPP3CA	GMCL1	GRK3	GALNT16	KIAA0232	LRRN2	PHKB	KRT18	JAZF1	PEPD	FTCD	OSM	MCAT	NETO1	L1TD1	PDZD8	TMPRSS11B
IPO8	PTBP2	KCND2	HLF	HACD2	LEPROT	MPP7	POU2F1	LRRTM1	KBTBD8	PLA2G4A	IL7	RBP2	METTL4	NPAS2	LRRC30	PLA2G4D	TUSC1
KCTD15	RAD51	KCNK1	INTS9	IPCEF1	LIN52	MYC	RELN	MRTFA	KIAA1211L	PMEPA1	IRX6	RSAD1	MYO18B	NUBPL	MATN2	PNLIPRP3
KIF3A	SEC23A	LONP2	KPNA1	METTL3	MTHFD2	MZT1	SLA	MSRA	LAT	PMM1	KREMEN1	SCNN1B	NUDT12	RBP1	MUC4	POU5F1B
MFAP3	SMC6	MMD	KRT10	MTHFD2	MTMR7	NAV2	SLC37A1	MYLK	LBH	RANBP17	LDLRAD4	SH3RF3	OIT3	RPL10L	NME3	SLC16A7
NIP7	THOC1	MYO5A	LONP2	NIPA2	MYLPF	NPY1R	SPDL1	OLFML2A	LRIF1	SASH1	LMX1B	SLC15A2	PLXNA4	RSPO3	PCSK1	SNCAIP
NTN1	TMEM69	NFASC	MLEC	NSUN6	NFATC2IP	NSMCE3	TBC1D10A	PDF	MAN2A1	SCNN1G	LRCH1	SLC2A12	RBP2	SGK1	PDE1C	STMND1
PCLAF	TNKS	NFIB	MXD1	PRDM11	ODC1	POU2F1	TNR	PLA2G4F	NAA60	ST13	MAFA	SLC52A3	SEMA3A	SLC24A5	PMVK	STX8
PPP1R12A	WAPL	POLR3H	NAA35	PRDM2	PDIA5	PSMB2	TNRC6B	SALL2	ONECUT2	SYBU	MYOC	TBC1D1	SERGEF	SOWAHA	PRR16	TRPM8
PRKACB	YWHAZ	PPIB	ORM1	PTK2	PFKP	RAB11FIP2	TYR	SPATA20	TANC1	TFB1M	PARVB	TERF2	TCIM	TEX29	RASSF6	TUSC1
RBX1		PYGB	PABPC1	PTPRM	PIAS2	RYR3	UBN1	SYNDIG1	VASN	TIAM2	PHYKPL	TFAP2E	TENM2	TH	SERPINA4	WDR38
SEC22A		RBMS1	PTPN12	RAB2B	PIK3CB	SGCD	VCAN	TELO2	WDSUB1	TSPAN11	PLD1		TLR4	THNSL2	SLA2
SFPQ		SNRNP27	RBFOX2	RANGAP1	PRDM11	SLC4A5		TMEM100		USP42	SERPINE1		ZBTB7A	TMBIM4	SPAG17
SLC35F3		STK35	RIPPLY2	REV1	PRKD1	SNORC		TMTC1		ZFAT	SRBD1		ZNF365	XK	TGM6
SMC6		STRBP	SMIM14	SEMA6D	RELL2	SPDL1		TSGA10			ST13		ZNF622		TPO
SNTB2		TOX4	TMEM204	SLC25A17	RND3	SREBF2					YAE1
SRSF3		USP47	TMF1	SLC8A3	RPL6	TTLL7
STK38		VPS39	TOP2B	XPNPEP3	RPRM	WSCD1
TNKS		VPS4A	UBQLN1		SEMA5A
U2AF1		ZBTB26	YAP1		SLC22A3
UBE2J2		ZC3H7B	ZFHX3		SPATS2
VSNL1		ZDHHC21	ZNF277		STX4
ZMYM4			ZNF791		THRB
					WBP1
